# Opposing roles for ADAMTS2 and ADAMTS14 in myofibroblast differentiation and function

**DOI:** 10.1101/2022.09.20.508645

**Authors:** Edward P Carter, Kubra K Yoneten, Nuria Gavara, Eleanor J Tyler, Valentine Gauthier, Elizabeth R Murray, Angus J Cameron, Oliver Pearce, Richard P Grose

**Affiliations:** Centre for Tumour Biology, Barts Cancer Institute, Queen Mary University of London, London EC1M 6BQ, UK; Unitat de Biofísica i Bioenginyeria, Facultat de Medicina i Ciències de la Salut, Universitat de Barcelona, Barcelona, Spain; Centre for Tumour Microenvironment, Barts Cancer Institute, Queen Mary University of London, London EC1M 6BQ, UK

## Abstract

Crosstalk between cancer and stellate cells is pivotal in pancreatic cancer, resulting in differentiation of stellate cells into myofibroblasts that drive. To assess co-operative mechanisms in a 3D context, we generated chimeric spheroids using human and mouse cancer and stellate cells. Species-specific deconvolution of bulk-RNA sequencing data revealed cell type-specific transcriptomes underpinning invasion. This dataset highlighted stellate-specific expression of the collagen-processing enzymes ADAMTS2 and ADAMTS14. While both proteases contributed to collagen-processing, loss of ADAMTS2 reduced, while loss of ADAMTS14 promoted, myofibroblast differentiation and invasion. Proteomic analysis revealed enrichment of known, protease-specific substrates following knockdown of either protease. Functional analysis demonstrated that these two enzymes regulate myofibroblast differentiation through opposing roles in regulating transforming growth factor β availability, acting on protease-specific substrates, SERPINE2 and Fibulin2, for ADAMTS2 and ADAMTS14, respectively. Showcasing a broader complexity for these enzymes, we uncover a novel regulatory axis governing malignant behaviour of the pancreatic cancer stroma.
