## Supplementary material for "Opposing roles for ADAMTS2 and ADAMTS14 in myofibroblast differentiation and function": Supp file 2

EntrezGeneSymbol	Con2	Con2 R	Con3	Con3 R	TS2 1	TS2 1r	TS2 2	TS2 2r	TS23	TS2 3r	TS14 1	TS14 1 r	TS14 2	TS14 2R	TS14 3	TS14 3R
COL6A3	563.662903	681.81032	1006.197462	1155.80519	903.450268	973.851417	686.129192	721.238084	768.381464	819.220942	988.576162	1083.186036	561.867515	577.5437	646.68515	642.698848
COL12A1	375.782806	397.92442	493.631848	492.69018	485.297804	481.120668	354.24774	322.729626	427.828088	352.797421	895.301162	838.7	518.649215	423.9558	619.67075	583.803
COL1A2	279.128387	282.14662	573.821	592.664	568.210134	583.106417	690.281	770.25	751.324232	797.243	366.683324	375.812036	310.413915	312.4958	298.95695	305.24732
COL4A1	845.880129	926.65866	744.250231	703.333	540.0448	577.0965	14.998	35.520271	610.114	35.085	17.106	818.351	924.120405	815.7277	810.455	8.771264
COL4A2	31.130129	33.05	31.03	29.74	46.090134	48.1	32.290548	34.82	33.730464	34.170421	47.630581	53.05	41.26	37.61	41.8	46.780264
COL1A1	421.352734	465.98994	1405.625	1337.74029	969.793268	971.616668	1715.64548	1832.880271	1644.953232	1775.141	541.730905	733.304554	480.99586	542.3646	431.3375	565.761112
COL3A1	138.986218	213.7573	321.29	390.85916	307.626	294.441085	368.304576	417.049813	377.347232	410.152421	219.936324	258.520295	146.90724	169.10065	152.60275	185.219112
COL6A2	138.402258	112.65366	219.536231	187.07029	229.229134	152.491417	145.007548	113.463542	159.411464	142.010842	257.319581	218.890518	163.16081	148.6119	195.2105	170.618528
COL6A1	167.276	187.336	311.54	313.04	343.37	330.01	265.91	275.22	324.42	355.32	369.85	404.070259	269.69	262.54895	336.1105	330.019
COL8A1	9.96	10.9	12.8	15	13.2	17.3	9.74	9.86	10.3	11.1	8.73	8.37	6.76	7.12	6.84	6.55
COL5A1	57.906129	62.64866	116.1	118.03	96.676134	110.477	159.2	184.35	184.79	196.8	97.694581	117.346259	66.431405	60.32295	89.75925	73.268264
COL18A1	0.446	0.00266	0.000231	0.614	1.66	2.56	2.4	1.5	2.3	2.31	4.83	1.28	2.65	0.00095	1.96	3.18
COL16A1	4.929	7.492	9.868	14.339	13.101	18.113	16.876	21.33	21.822	25.379	16.050581	23.940259	9.081	10.494	15.48625	14.304
COL5A2	40.579129	38.38066	48.580231	27.93469	41.028134	29.040417	48.120548	47.190271	55.600232	27.651263	41.241162	30.949518	23.52981	16.86485	18.491	25.243792
COL13A1	3.62	2.16	8.26	2.98	6.63	1.8	7.94	2.25	9.34	5	4	1.28	5.34	1.85	4.38	4.18
COL21A1	174	171	156	195	119	135	76.3	78.8	77.8	77.3	215	247	200	158	204	199
COL14A1	3.75	2.99	6.95	7.34	9.88	6.5	4.82	0.000271	0.000232	2.65	5.33	9.89	2.3	2.41	3.24	1.76
COL7A1	2.55	2.11	2.67	2.48	2.93	2.48	2.84	2.54	2.53	2.29	2.99	2.28	3.25	2.54	2.94	2.58
POSTN	95.951516	108.46632	113.726	135.74029	124.953402	165.922668	93.931	111.403271	135.706	155.75	151.582	178.078259	121.740405	123.758	172.32025	184.53
LAMB3	0.000129	0.00266	0.000231	0.00029	0.127	0.0447	0.126	0.000271	0.0925	0.000421	0.257	0.208	0.368	0.205	0.176	0.132
LAMB1	184.069129	276.95456	219.449231	303.04058	220.360134	179.667017	277.601	239.081271	298.85	220.335421	232.270743	147.768218	203.37881	159.7004	249.37025	130.140792
ECM1	32.786	42.44	30.27	34.54	47.41	53.87	30.3	38.29	34.49	37.9	47.5	54.1	44.62	41.99095	46.43	44.22
THBS2	312.159903	172.76396	392.833462	283.35687	635.160134	571.246	511.341096	491.110271	477.180464	474.850421	348.706324	296.429295	161.43805	165.99865	178.4191	406.122056
EFEMP1	21.226	23.846	27.513	31.76	58.29	43.3	47.52	31.718	55.223	41.094	36.595	34.384	29.924405	17.98695	42.248	30.381
PXDN	57.371545	57.94432	102.138462	100.95058	178.290402	171.009251	205.481644	215.940542	224.420464	205.740842	73.929743	55.713036	29.47624	26.38355	26.9485	26.929904
TNC	161.142132	441.95716	387.461693	405.42116	793.684268	876.207668	760.053096	817.991271	784.45716	773.419842	646.423324	662.809036	655.063215	432.9047	523.66975	552.19632
THSD4	11.701258	12.09798	15.581	10.96858	16.199134	13.893251	11.054644	14.445271	16.495696	19.547263	39.9	35.973259	17.494405	20.69095	15.99925	15.440528
LAMC1	443.6875	544.16566	490.836231	545.43939	489.126	563.760417	552.6575	626.821271	580.803464	578.522421	387.777581	431.325518	345.241405	348.0119	309.6845	333.884528
IGFBP7	146.21	167.99	163.07	176.25	256.74	312.2	199.39	257.2	248.73	289.51	286.02	342.7	232.98	244.72	263.56	266.4
NID2	356.268129	350.08966	472.796	485.22829	506.038134	550.675417	483.086	467.420542	488.414232	447.707421	445.195	506.862259	266.720205	245.06695	253.35215	205.198264
LAMB2	13.525129	33.475	46.639	61.656	51.819	23.107	65.709	23.604	63.162232	57.547421	53.501	60.609	41.154	22.708	51.28525	49.606528
EDIL3	5.48	4.19	4.82	3.944	3.373	2.080417	3.43	4.168	2.608	1.980421	2.087	2.010259	2.207	2.849	2.14025	2.751
LTBP2	1.511258	3.47732	1.370462	4.97729	9.680134	8.648	11.4	8.075	11.094	9.691	3.293162	5.630518	4.22781	5.6059	4.6675	5.043528
IGFBP5	178.29	188.78	205.62	230.14	181.174	259.1	83.41	127.46	91.09	129.06	202.02	213.48	49.280405	66.94	44.74025	72.28
NTN4	44.67	36.27	42.99	30.90029	33.38	26.460417	21.297	17.79	23.237	18.590421	14.010581	12.690259	5.336405	4.74995	6.118	3.530528
SPARC	222.950258	274.79	426.300231	409.51	353.690134	381.61	317.001096	367.600271	409.500464	437.800421	337.580581	377.5	388.510405	359.19	429.69025	375.66
THBS1	696.547674	781.4963	810.382155	854.11415	1552.920402	1740.256417	1614.829348	1897.444271	1663.442464	1862.262	1933.016581	2267.792259	1296.934215	1406.34755	1473.348	1440.006556
LTBP1	94.767129	100.93766	94.723693	107.012	127.223	137.624417	135.121	148.577	140.076464	155.85	208.216581	193.431	135.36281	133.425	140.06725	149.799264
NID1	10.92	15.6	10.29	12.81	11.86	22.01	10.21	20.29	14.32	19.72	16.47	24.59	8.52	12.13	12.14	10.15
THBS4	20.490129	12.987	13.943	18.441	24.12	22.51	35.93	13.89	46.54	27.65	30.39	23.14	28.48	19.19	30.96	24.06
FN1	3442.818432	3629.74528	8411.494924	8622.77287	6464.437536	6357.334919	9858.862	10326.44854	9928.309232	10067.95584	5665.391162	5748.441036	2910.097075	2776.50405	3664.76655	3338.173224
FBN1	328.162516	374.11532	410.665231	400.28558	532.211268	542.990417	495.390096	506.432	575.297464	509.491842	652.462581	628.383	208.11005	217.73365	312.978	252.02532
FBLN1	274.343258	512.99432	489.190231	764.045	663.990134	652.296417	853.61	897.24	875.64	848.258	385.248581	541.672518	275.207025	242.6519	314.408	252.425848
EFEMP2	18.674	10.66532	19.59	13.89329	49.36	20.610417	33.19	19.041	30.95	17.61	23.7	19.66	9.770405	12.19095	3.6265	10.587264
IGFBP4	103.57	114.3	71.96	77.31	95.91	109.76	46.36	60.36	46.039	63.4	91.15	79.39	47.45	52.72	44.41	51.97
CRIM1	25.12	27.06	15.02	16.834	4.510268	11.864834	10.4	12.027271	9.104232	10.444421	8.294162	4.640518	6.094215	2.1548	4.08675	1.355056
FBLN2	0.44	0.909	0.778	0.795	1.33	1.55	1.67	3.71	1.72	3.04	1.26	1.44	1.75	1.49	1.95	2.36
LAMA3	0.000129	0.00266	0.000231	0.00029	0.000134	0.000417	0.000548	0.000271	0.000232	0.000421	0.000581	0.000259	0.000405	0.00095	0.00025	0.000264
LAMA4	23.692129	20.44666	26.564231	26.53529	11.429134	26.06	40.672	52.019	12.805	29.99	5.424581	19.625	19.213	24.469	13.788	29.968
AGRN	20.227	49.965	24.288	51.763	22.733	17.782	20.96	22.112	26.95	13.782	22.708	12.839	24.04	15.25095	22.647	12.294
MFAP1	9.31	5	9.05	4.56	7.58	8.1	11.36	3.946	9.19	5.97	9.26	3.521	6.97	4.66	7.21	3.7
CTHRC1	6.200258	11.19266	14.540231	16.44029	21.260268	22.370417	44.101096	45.580271	53.646232	55.547421	19.601743	25.440518	46.08081	48.47095	48.12025	48.175264
FNDC1	7.54	7.93	6.5	8.16	11.04	9.71	9.89	8.72	6.94	7.43	6.93	7.07	4.22	4.9	5.64	5.01
EMILIN1	61.151129	61.58998	37.927924	57.11358	35.586402	54.841251	39.350848	43.528084	54.245206	62.415842	156.476381	179.770259	55.49681	55.73595	106.89025	96.9578
SMOC1	26.722129	5.09764	5.597862	4.19716	41.131	23.536417	58.790548	39.860271	57.687	49.886	22.713162	15.086259	20.469215	10.69285	23.6715	11.387056
AEBP1	6.750645	14.83032	19.936924	13.28116	25.250134	46.66	29.710548	42.74	40.44	46.65	32.55	42.54	16.431	20.35	24.76025	25.54
SLIT2	7.557129	10.24266	7.469231	7.30529	5.758268	9.804417	5.495096	7.003271	7.242232	9.485	21.295	13.675259	15.674	14.201	15.763	13.413
CRELD2	7.055	8.978	8.725	9.26	6.844	7.639	9.35	10.03	9.81	9.32	9.35	9.697	12.94	12.39	10.74	10.02
PCOLCE	15.46	14.03266	38.62	40.53	40.07	30.060417	39.02	34.64	39.62	24.840842	37.75	28.590259	23.196	18.49095	31.56	21.86
TGFBI	9.876	1.71266	7.806	2.516	5.43	8.65	8.29	8.87	11.63	10.5	9.780581	9.56	13.773	8.41	5.75	21.13
IGFBP2	7.74	1.88266	7.31	5.51	6.36	8.25	5.71	4.55	5.34	2.507	7.11	3.24	0.00081	0.0019	1.879	2.99
GAS6	1.03	0.00266	1	0.13	0.697	0.202	0.19	0.69	0.000232	0.382	0.000581	0.000259	0.0897	0.305	0.293	0.609
COMP	2.77	2.67	2.56	2.77	5.67	6.64	4	4.69	6.47	7.87	8.21	9.31	6.87	7.14	9.8	9.29
HMCN1	1.63	2.32	1.02	2.53	8.32	5.86	4.21	3.15	9.1	5.95	7.81	7.3	6.29	4.28	9.38	6.19
TECTA	8.28	5.56	7.56	7.16	8.82	10.6	8.09	7.04	11.9	7.46	10.5	1.96	11.5	6.65	8.06	5.98
MFAP3	3.1	1.88	2.91	1.93	2.25	1.51	2.76	2.19	1.85	1.72	1.57	1.25	1.25	1.16	1.08	0.856
ABI3BP	1.62	0.00266	1.63	1.76	1.99	1.36	1.35	1.36	1.33	1.66	0.000581	0.18	0.000405	0.00095	0.00025	0.000264
SLIT1	6.66	8.34	5.36	6.66	6.07	4.86	6.54	4.59	6.98	7.47	5.13	0.672	5.25	8.43	4.61	3.25
FBN2	10.53	20.93	19.08	32.56	30.37	38.92	31	36.74	34.02	36.02	51	58.8	8.046	8.44	11.70025	10.600264
MFGE8	1.49	0.00266	2.1	0.00029	0.000134	0.000417	0.000548	0.000271	0.000232	0.000421	0.000581	1.38	0.000405	0.941	0.00025	0.000264
FBLN5	6.09	6.88	0.558	7.13	0.778	3.86	1.14	1.92	0.584	4.33	5.86	4.45	3.24	2.95	5.75	6.45
MFAP2	1.25	2.91	3.4	2.53	2.65	2.9	3.84	0.000271	2.46	3.55	3.42	2.02	1.57	1.95	2.8	0.987
FGG	1.75	2.58	1.35	0.00029	1.25	3.28	0.293	3.06	2.42	3.3	3.1	3.44	1.15	2.27	0.00025	1.07
FGA	3.2	3.9	0.000231	3.55	4.4	5.89	4.37	4.71	5.67	5.13	11.3	10.9	16.2	15.8	19	17.5
BMP1	1.73	0.00266	2.6	0.00029	2.07	0.000417	1.2	0.000271	1.96	0.000421	1.34	0.000259	1.15	0.274	1.41	0.000264
EGLN1	3.889	4.115	3.253	3.674	4.349	5.438	4.455	5.46	3.993	4.445	3.884	4.64	4.697	5.99	4.299	4.81
ITIH1	5.11	5.73	7.44	7.06	16.7	14.7	12.7	10.6	18.4	16.5	16.3	14.5	15.9	12	20.5	13.4
SERPINB6	157.987	220.85532	181.648231	184.21629	212.220134	243.990834	236.87	263.905	225.430232	242.480421	209.750581	227.100259	247.250405	241.09095	255.47025	257.031
CD109	130.140258	160.337	122.488231	149.423	120.354134	157.152	129.235	165.346	115.448232	138.096421	110.010581	142.277518	122.370405	125.7069	92.88325	99.210528
SERPINB7	9.92	14.1	10.4	15.4	0.000134	10.5	6.47	15.9	9.93	11.5	7.47	16.1	17.3	21.1	18.9	23.4
PAPPA	119.702387	89.59364	88.313693	82.30287	256.326402	157.277251	329.208548	257.760813	269.559232	253.099263	49.449405	45.439554	95.826835	119.79775	125.44675	79.773584
LOX	124.973129	101.55	120.144231	114.828	105.742	104.086	109.416	101.139	102.066	98.633	116.773	105.38	99.158	92.4	67.088	79.367
CTSD	196.882258	214.62832	255.750231	262.46258	219.070402	198.981251	307.355	321.537271	275.180464	308.817421	231.749581	238.34	301.740405	319.30095	303.25	330.31
LOXL2	150.69	141.84056	200.527	278.93729	252.374	308.191	301.623	385.793	310.285	378.105	202.454581	232.766518	95.532005	128.85225	84.1005	124.334792
CST3	17.37	6.79	36.32	10.09	36.85	5.000417	24.63	9.95	20.69	6.75	17.87	13.97	28.3	22.9	17.82	22.1
TGM2	460.660258	496.70566	361.990462	404.99029	205.770402	295.200417	180.611096	226.34	204.260464	285.230421	554.561162	710.330259	516.58081	712.08	863.19	921.350264
SERPINB2	2504.966258	2816.566	2087.027924	2382.03829	2667.739268	2925.313	2214.271096	2466.825	1726.175464	2014.592	3564.911	4437.739	4964.736	5499.447	4522.242	4772.832264
P4HA2	188.095258	274.05	253.140231	334.05	227.080134	235.448417	360.49	335.86	827.09	376.150421	194.781581	199.800259	249.93	254.6719	245.409	242.92
SERPINA7	135.97	150.58	12.08	136.77	35.03	72.1	21.05	25.13	37.52	43	37.82	88.5	29.72	53.19	40.82	35.47
SERPINE2	40.756516	50.28994	53.229386	67.92516	242.077134	266.565	559.135	655.415	529.474	534.53	182.633	198.093259	193.840405	198.414	214.393	204.371
LOXL1	23.910129	26.98266	29.540231	30.49029	77.130134	84.910417	60.300548	67.190271	62.410232	66.350421	25.910581	26.150259	1.888215	3.63285	3.64075	3.710792
PLAT	3.768	3.662	4.102	2.83829	4.664	3.128417	6.02	3.998271	5.54	4.444	8.270581	8.570259	10.77	10.34	9.48	6.400264
PZP	575.3	572.251	703.8	579.476	1833.1	1551.600417	1141.6	972.000271	2027	1654.9	2222.8	1690.09	1276.7	1078.3	1441.9	1033.7
SERPINH1	3533.91	3657.11266	3750.49	3908.73	3033.800134	3288.2	3596.91	3524.260271	3674.67	3798.79	2616.29	2560.558	3089.165	3106.938	3021.845	2867.220264
PLOD3	120.61	129.54	127.32	144.99	126.98	144.430417	147.07	159.07	164.59	171.09	151.07	148.520259	186.2	176.61	188.23	178.67
MMP1	240.021945	193.41532	129.119962	189.31516	334.439134	281.043	244.162996	208.580542	274.210532	187.080121	545.08	539.71	875.530405	894.13	944.56025	985.65
PLG	0.903	1.7	0.844	1.42	1.71	3.55	1.96	2.74	2.82	4.69	6.35	5.74	4.23	4.19	4.54	4.51
ADAM10	11.468	6.87532	9.737	5.41958	10.009	8.741417	2.990644	5.802271	7.632232	2.643263	5.830162	8.344259	7.10181	7.97095	3.3405	8.091528
SERPINE1	71.4831	42.08266	56.212	36.84529	98.9402	58.160417	94.92	59.9	93.78	64.41	31.708581	37.557777	23.848405	19.6329	28.389	23.137
CTSB	572.120258	966.5756	714.740193	844.34029	921.310402	868.810834	1205.567096	1217.379271	1266.190232	1171.410421	1216.272162	817.015	1311.256405	1215.16095	1468.03075	1214.440528
CTSA	77.100258	100.21	60.278131	87.95	55.710134	77.670417	80.196548	121.86	107.811	80.47	107.110581	112.55	108.65	115.63	97.75	74.17
P4HA1	363.99	445.59	402.978	438.421	354.106	351.237	369.977	394.2	388.891	393.791	309.011162	337.599	419.404	425.554	407.884	423.284
SERPINF1	63.940129	80.06	62.690231	77.1	118.1	124.9	85.51	99.7	107.7	125.2	124.2	135.7	119.9	124.6	138.2	134.5
PLAU	16.490129	32.36332	15.309	21.90858	25.886	29.517834	40.45	50.459271	38.845	55.852	121.86	127.16	139.41	154.13095	121.37025	148.440264
ADAM9	58.69	57.44	50.54	55.09	8.314	52.69	5.560548	32.19	31.507	35.38	41.92	48.23	52.010405	46.423	32.286	31.750528
ITIH4	62	72.7	69.1	76.6	88.9	100.2	65.9	78.7	80.5	85.6	101.2	113.1	77.8	83.8	73.3	73.6
TIMP2	6.26	13.08	13.04	9.76	12.61	15.91	10.89	10.28	13.59	12.99	21.99	17.19	21.27	16.34	22.21	22.93
ITIH3	18.364258	37.95	25.211	29.381	64.700134	93.03	37.831	62.28	77.0975	71.306	88.880581	97.15	88.61	87.10095	125.31	104.300264
SULF1	12.86	11.974	10.94	8.501	3.157	2.127417	3.181	2.084271	2.33	0.223842	6.765	4.823	1.494405	1.01695	0.3285	0.140528
MMP2	23.586387	6.23332	4.410231	29.55858	14.074	17.28	13.915	13.781	16.613	18.46	15.04	14.12	14.991	12.51	13.556	15.216
SERPINB1	147.92	166.88	138.45	165.07	181.38	209.42	186.64	194.55	165.01	162.41	122.63	183.55	145.87	212.53	158.52	168.44
ADAM7	66.2	11.4	27.8	28.8	25.2	36.1	25.4	33.6	23.9	27.3	32.8	21.4	18	22.3	21.2	22.1
MMP14	120.150129	85.43	109.36	116.03	101.01	61.450834	114.17	98.58	104.87	63.910421	93.220581	95.04	118.78	78.12	92.64025	97.08
ITIH2	257.290129	229.43266	273.110231	245.02029	578.700134	647.280417	444.950548	408.880271	628.170232	653.000421	739.52	713.040259	516.700405	551.93	662.60025	655.000264
F2	10.567	10.222	13.62	12.35	22.99	24.36	8.416	8.899	17.68	15.36	21.78	27.01	19.5	20.72	19.76	22.5
MMP3	96.2	101	86.3	92.9	94.3	95.4	77	58.3	73.7	86.4	98.3	39.8	108	96.3	116	116
MMP11	0.000129	1.51	1.29	1.26	4.04	4.32	3.09	4.16	5.37	6.24	3.85	4.07	3.84	4.17	4.83	4.76
TIMP1	14.000129	12.58	4.910231	20.49	13.180134	30.18	22.290548	29.21	32.57	33.07	32.5	32.76	73.7	49.56	83.6	58.11
SERPINB8	126.975	117.19266	124.73	101.25029	112.74	99.58	105.97	90.290271	123.63	118.82	130.72	111.32	135.1	102.25	175.89	113.39
CTSC	58.220258	146.74	59.290231	118.05	150.12	171.65	123.670548	148.32	159.210232	154.13	138.94	194.96	136.82	161.09095	129.67	167.770264
CSTB	325.410129	350.86	452.8	416.6	453.700134	293.7	501.8	422.8	438.800232	396.6	282.7839	260.8	523.7	491.2	561.2	472.7
SERPIND1	97.87	103.06	89.46	96.08	97.37	98.95	79.9	61.59	77.45	90.32	99.49	40.97	109.88	98.44	118.4	118.21
OGFOD1	2.95	20.5	2.9	20.9	22.4	19.7	17.4	17.5	22.4	17.2	32.9	34.8	25.3	26.3	37.1	30.3
PAMR1	121.35	139.91	167.73	161.92	154.97	170.84	166.45	191.95	228.32	230.91	99.75	149.81	101.54	100.94	75.79	82.65
SERPINF2	29.61	44.52	57.142	64.9	156.35	109.55	94.11	67.81	158.08	134.37	74.02	52.26	80.8	92.47	100.62	110.49
SERPINA10	0.517	0.636	0.381	0.427	2.11	2.52	0.679	0.953	2	2.04	2.82	3.2	1.06	0.976	0.79	0.777
SERPINA3	0.000129	1.96	2.57	2.78	0.000134	5.24	0.000548	9.56	7.82	18.8	7.82	7.48	11.2	10.4	22.9	21.3
ITIH6	10.6	6.51	15.3	7.28	13.6	6.99	7.54	7.48	7.04	7.59	6.82	7.33	8.58	6.93	9.18	6.87
SERPINC1	28.300258	50.94	39.840231	59.70029	107.800134	152.000417	68.700548	89.500271	138.900232	153.000421	151.300581	148.100259	93.200405	97.60095	104.121	107.000264
A2M	262.230129	346.00532	318.900231	381.00058	711.795	861.210417	459.884	601.000542	795.61	781.860421	786.34	788.860259	807.36	780.17095	906.81	1010.100264
HTRA1	0.000129	0.25	0.278	0.333	0.571	0.726	0.000548	0.644	0.551	0.609	0.589	0.594	1.05	1.11	0.997	0.574
CTSL	5.67	20.94	18.19	20.36	19.14	21.35	39.09	27.07	40.23	38.18	43.74	42.3	66.22	59.16	55.17	63.14
PRSS1	8397.98	6053.24	5024.09	5076.00029	4735.36	5940.000417	4740.6	5759.000271	4286.934	4686.000421	11292.89	8616.000259	6129.65	7137.00095	5193.619	4955.000264
KNG1	3.78	29.4	6.71	29.8	10.7	56.7	10.3	37.4	31.4	49.6	34.2	59.5	30.4	43.8	47.7	66.4
HPSE2	3.21	4.81	6.51	5.25	6.88	4.73	8.42	6.04	8.06	5.56	3.58	3.45	3.13	3.44	2.76	2.34
A2ML1	0.000129	0.00266	0.000231	0.00029	0.191	0.000417	0.000548	0.000271	0.000232	0.000421	1.95	0.000259	0.000405	0.00095	1.01	1.5
ADAM12	0.186	0.00266	0.000231	0.00029	0.315	0.000417	0.000548	0.000271	0.000232	0.000421	0.000581	0.000259	0.000405	0.633	0.00025	0.000264
HABP2	14.8	10.4	14.6	8.94	20.5	8.57	13.2	5.44	12.2	0.000421	12	0.000259	12.6	0.00095	5.89	14.8
ANXA4	1148.675	1259.19466	1093.043231	1150.665	1168.462	1258.251	1145.259	1238.92	1056.275	1108.115	1407.245	1538.234259	1891.154	1952.575	2083.1481	2016.267
ANXA1	6635.330129	6083.77	5319.01	4570.86	6966.95	6011.508	6202.27	6165.07	6182.387	5821.37	6847.053	7069.94	8557.55	7835.63	8000.908	8830.71
ANXA2	5213.56	5481.248	5411.89	5567.395	4934.11	4904.240417	4600.22	4611.440271	3751.474	3762.38	6504.769	7038.730259	6294.670405	6009.5419	6407.088	6325.071528
ANXA11	591.8	529.44266	546.91	495.15	388.760268	416.130417	388.87	358.920542	320.140232	269.540842	277.85	295.850518	217.81081	199.18285	220.6275	196.681528
PLXNB2	48.697	61.229	49.816	60.928	39.861268	42.616417	37.213548	35.980542	45.324	39.174421	54.140581	49.977259	37.024405	32.81295	44.95725	32.720528
ANXA6	3391.36	3757.66532	3124.94	3587.07	2327.501268	2768.48	2572.610548	2974.040271	1911.900232	1955.964	2958.04	3023.96	3150.140405	3162.58	3330.50025	3130.03
ANXA5	5988.958258	6091.423	6181.169693	6259.01387	6516.628134	6747.495	6025.056096	6304.642542	5888.628232	6004.919842	8287.570581	8597.746518	11208.54	10838.417	11157.659	10867.57626
CSPG4	200.1997	214.55266	154.1472	144.60358	136.12367	148.922834	113.562192	131.711542	113.304928	126.045684	120.271162	152.984259	54.57743	57.4158	57.94175	62.37732
GREM1	358.546	356.64266	264.127	251.55029	398	178.229251	135.487	138.036271	123.832464	124.067842	151.911162	146.628259	83.61081	78.40195	435.2205	84.424528
CLEC11A	6.93	11.3	5.33	8.48	10.1	13.7	4.29	12.3	7.46	11.5	9.6	13.5	9.11	15.7	12.3	16
ANXA7	195.06	212.27266	184.18	214.66029	231.97	218.78	211.77	223.250271	203.96	202.1	213.38	234.49	258.67	276.69	264.89	340.29
LGALS1	7547.226	5866.285	7043.205	5663.0303	5612.39	5460.7651	6225.290548	6603.0803	5955.02	5347.1815	7686.62	7339.65	6454.808	5806.41095	5885.301	5442.86
LMAN1	196.271787	217.21	211.259462	261.643	204.288268	231.728	137.841096	165.61	177.35	182.522	305.294	310.603	202.234	188.55595	263.344	251.021
GPC1	138.710129	140.5	109.387	107.791	73.867268	96.063417	56.698096	64.690542	72.500232	66.444842	90.11	107.318	52.12681	18.99995	61.3505	39.927056
CLEC3B	10.052129	7.32966	15.294	17.481	36.18	38.849	16.174	14.514	29.738	27.09	35.54	37.479	24.142	22.678	35.4	29.96
SEMA4D	21.3	19.1	19.1	18.6	17	16.1	21	19.8	23.3	19.5	16.3	17.7	16.6	12.8	14.5	13.9
LGALS3	433.55	380.06	474.49	429.6	528.9	267.84	465.66	253.54	427.17	248.76	223.71	240.930259	370.71	293.45	294.02	261.474
ANXA10	2.335	5.21	3.41	7.15	2.556	3.74	2.641	4.16	3.36	3.38	2.529	2.898	2.2	2.264	2.037	2.601
LGALS8	0.000129	2.84	0.000231	2.15	0.000134	0.000417	1.26	4.17	0.648	6.35	2.37	9.06	2.13	5.82	3.66	8.71
SDC4	35.56	39.719	35.764	38.668	30.259	37.683	32.75	40.079	33.738	36.334	36.67	35.23	30.17	31.21	30.75	27.445
FREM2	772	914	928	879	871	1010	829	997	863	900	570	645	514	539	371	373
SEMA3G	14.5	11.8	20.9	17.4	22	20.6	17.8	19.7	20.7	21.1	10.4	10.3	15.8	13.7	17.3	15.8
PLXNA1	0.000129	1.74	2	0.107	3.57	0.000417	2.82	0.357	3.93	0.000421	15.1	0.000259	19.1	0.135	20.1	18.4
SDC2	2.86	6.85	3.05	2.44	2.99	1.6	2.34	1.55	2.79	3.06	4.48	8.24	1.48	3.55	1.12	4.73
CLEC12A	35.5	47.7	54.7	26	59.8	21.6	65	21.5	15.1	26	31.5	35.7	68.2	69.3	121	119
SFTPB	1.08	1.61	1.75	2.56	1.62	1.92	1.93	2.75	2.25	2.84	1.19	1.26	1.37	1.32	1.05	0.956
ANXA8	38	51.5	33.7	55.1	67.9	40.4	60	45	57.3	35.2	55.1	60	76.4	79.7	69.4	106
FREM3	0.88	0.744	1.14	0.938	1.4	0.766	0.919	1.4	0.99	1.24	0.969	0.793	1.08	1.13	0.908	1.17
SEMA3D	56.9	20.1	207	250	246	284	691	629	191	200	294	316	51.5	57.5	307	298
HSPG2	831.078032	1283.67594	769.966386	1446.91258	705.626938	927.651502	886.982288	1076.784084	926.805392	1084.598842	594.344067	746.022554	804.68929	499.1531	577.8132	659.596016
SRGN	0.306	0.29	0.369	0.156	0.674	0.317	0.206	0.000271	0.253	0.000421	1.1	0.411	0.306	0.19	0.463	0.634
DCN	332.579129	385.96732	318.302231	362.35929	439.86	532.682	420.691	422.148	453.348	466.926	423.475	415.476	430.692	464.38895	533.882	525.809
BGN	3.636	6.226	6.06	10.88029	15.21	26.05	16.6	28.93	18.4	29.46	9.71	18.4	5.713	7.775	5.08025	4.88
VCAN	66.8719	23.96832	51.863231	20.95787	48.060134	42.046217	69.5	63.930271	78.192	69.220842	33.641162	35.682518	30.40681	33.86285	38.0005	34.010792
HAPLN1	44.2	18.1	22	16.8	25.3	19.3	28.4	23.5	21.9	21.1	30.8	38.3	23.5	30.4	10.9	14.5
LUM	30.45	23.32266	39.09	28.38829	62.53	61.09	56.381	43.935	43.18	51.25	51.1	70.54	52.42	71.03	28.76	63.27
PRELP	2.55	0.523	2.65	0.752	2.97	0.583	2.94	0.38	3.44	0.354	2.75	0.599	4.98	0.00095	5.7	4.65
BCAN	1.12	1.05	1.11	1.11	1.17	1.42	2.28	1.24	2.41	1.58	1.66	1.13	1.78	1.24	1.86	1.12
WNT16	4.58	6.25	7.19	8.74	6.21	7.34	7.14	8.35	10.1	11.9	4.68	5.06	5.16	5.09	5.32	5.01
ZFP91	30.22	35.11	30.318	33.34	39.49	38.66	25.3978	31.71	31.68	30.29	33.21	33.74	45.38	43.37	63.66	57.93
INHBA	0.296258	10.066	0.000693	7.662	2.497134	11.99	10.471	16.155	6.400232	15.89	10.723	7.349	7.040405	11.36	24.29	19.26
S100A16	66.171129	59.013	56.92	58.9696	59.973	67.988	69.098	77.901	56.517	68.0738	56.6281	71.224	70.42	76.26	67.674	67.162
S100A11	435.85	367.24	413.01	350.45	461.56	380.39	553.11	524.31	585.67	507.98	552.63	500.34	492.68	438.72	528.07	485.63
FSTL1	99.757	109.83266	106.906	108.8248	157.394	125.276	101.25	94.7288	130.55	101.210421	36.934581	42.580518	20.724405	16.38695	14.73025	14.418528
IL1B	15.853129	10.95432	18.960231	13.05829	23.422	14.290834	27.004	25.691	24.743	22.150421	24.760581	32.779259	64.19	66.53	49.8	76.91
WNT5A	19.01	18.27	20.26	23.1	15.13	18.72	20.36	18.93	11.380232	19.42	9.839	17.63	12	12.49	9.72	9.24
TNFSF4	0.905	3.58	2.89	7.77	2.22	9.48	3.48	4.21	6.87	5	1.36	6.03	2.91	4.23	3.37	3.59
GDF5	8.290129	7.74266	11.700231	10.70029	10.400134	8.930417	11.000548	10.400271	11.900232	11.400421	8.010581	7.820259	8.450405	8.00095	9.27025	7.350264
S100A13	190.2	160.4	215.9	218.9	205.7	150.1	246.9	211.9	207.8	137	203.1	173.1	140.4	179.4	123.2	130.4
IL6	4.141129	6.00866	4.732231	6.22429	23.09	31.84	7.110548	15.64	10.82	15.32	22.11	26.38	13.95	14.5	16.74	18.88
MST1	6.51	7.3	6.19	6.37	7.36	6.9	8.8	9.17	7.76	7.81	7.78	7.85	9.84	9.03	12.5	13.3
S100A10	346	352	329	362	274	341	317	377	268	291	457	495	410	449	481	467
VEGFC	0.105	0.0727	0.187	0.00029	0.265	0.221	0.365	0.000271	0.417	0.000421	0.188	0.289	0.000405	0.275	0.296	0.32
S100A4	21.5	26	19.2	17.5	20.4	23.6	21.3	24.7	20.9	24.7	19.1	20.4	16.8	18	19	17.3
FST	0.000129	0.00266	0.000231	0.00029	0.000134	0.000417	0.000548	0.000271	0.000232	0.000421	5.55	0.000259	0.000405	0.00095	0.00025	0.000264
SFRP1	31.496129	66.21	32.69	45.37029	77.34	73.39	111.1	101.12	99.48	106.18	148.38	154.33	92.14	113.35	109.769	131.505
HCFC1	29.2	23.75	22.38	21.86	24.78	25.6	25.3	25.95	21.52	21.83	25.28	26.55	24.68	25.03	23.98	21.310264
HBEGF	15.9	10.5	15.4	9.94	17.3	12.3	11.7	6.96	16.9	10.9	27.3	16.5	17.6	14.1	23.3	21
CLCF1	0.000129	0.00266	0.000231	0.00029	0.679	0.697	0.465	0.000271	0.000232	0.000421	0.000581	5.75	15.7	18.3	28	29.9
S100A9	0.000129	0.00266	0.000231	0.00029	0.000134	0.000417	0.000548	0.000271	0.000232	0.000421	0.000581	0.000259	0.359	0.00095	4.03	4.88
MEGF8	3.09	4.82	4.39	0.00029	8.76	0.000417	9.92	0.000271	9.75	0.000421	3.36	0.000259	0.000405	0.00095	0.357	0.000264
BMP15	0.000129	3.93	0.000231	4.02	0.000134	3.24	6.25	4.07	4.66	3.34	4.03	2.98	2.37	1.47	0.634	0.000264
S100A6	677.5	559.9	642.5	522.5	740.1	690.8	812.8	740.1	796.6	680.3	598.6	567.4	576.1	528	628.4	554.8
IL7	26.7	29.5	30.1	28.7	14	15.9	10.3	10.9	25.3	12.8	35.6	0.000259	15.1	6.32	12	24.3
MST1L	0.942	1.09	1.28	1.06	0.955	0.985	0.687	0.983	0.913	0.905	1.02	0.885	2.54	0.29	0.219	0.249
CRLF3	1.04	1.81	0.000231	0.746	0.609	1.17	0.593	0.839	0.927	0.878	1.17	1.32	1.48	0.856	1.8	1.26
FRZB	0.000129	0.00266	0.000231	0.00029	0.000134	0.000417	0.000548	0.000271	0.000232	0.000421	0.000581	0.000259	0.000405	0.00095	0.00025	0.000264
CXCL14	13.800129	8.74266	13.900231	17.00029	10.400134	3.278	2.990548	3.990271	4.180232	6.190421	0.001162	11.800259	1.688	4.79	1.61025	6.01
FGF2	6.9	6.9	5.24	5.69	0.000134	5.82	9.63	10.9	11.3	10.8	6.88	8.46	6.34	7.23	7.36	7.64
FGF1	4.62	3.74	3.74	2.32	2.63	2.76	2.71	2.89	2.18	2.43	3.15	3.1	1.8	2.22	2.04	1.88
ANGPTL2	239	3.08	349	4.03	240	3.73	332	3.61	6.1	3.99	4.66	3.49	2.76	3.09	2.8	2.68
ANGPT4	2.36	3.2	3.6	4.12	2.16	2.59	1.97	2.51	2.68	3.21	2.18	2.45	1.8	1.27	1.58	1.42
IGF2	1.51	0.00266	0.3	0.00029	1.75	0.586	1.59	1.57	0.591	1.14	1.11	1.23	1.08	0.802	0.831	1.19
CCL2	8.89	4.7	8.55	4.78	18.1	9.26	7.13	6.09	10	5.3	21.4	8.54	6.76	6.67	4.27	7.62
